# Parallel monitoring of mRNA abundance, localisation and compactness with correlative single molecule FISH on LR White embedded samples

**DOI:** 10.1101/2020.07.14.203562

**Authors:** Susanne Kramer, Elisabeth Meyer-Natus, Hanna Thoma, Achim Schnaufer, Markus Engstler

## Abstract

Single mRNA molecules are frequently detected by single molecule fluorescence in situ hybridisation (smFISH) using branched DNA technology. While providing strong and background-reduced signals, the method is inefficient in detecting mRNAs within dense structures, in monitoring mRNA compactness and in quantifying abundant mRNAs.

To overcome these limitations, we have hybridised slices of high pressure frozen, LR White embedded cells (LR White smFISH). mRNA detection is physically restricted to the surface of the resin. This enables single molecule detection of RNAs with accuracy comparable to RNA sequencing, irrespective of their abundance, while at the same time providing spatial information on RNA localisation that can be complemented with immunofluorescence and electron microscopy, as well as electron tomography. Moreover, LR White embedding restricts the number of available probe pair recognition sites for each mRNA to a small subset. As a consequence, differences in signal intensities between RNA populations reflect differences in RNA tertiary structures, and we show that the method can be employed to probe for mRNA compactness. We apply LR White smFISH to answer some outstanding questions related to trans-splicing, RNA granules and mitochondrial RNA editing, using trypanosomes and their versatile RNA biology as a model system.
