## Supplementary Table S2 for "Parallel monitoring of mRNA abundance, localisation and compactness with correlative single molecule FISH on LR White embedded samples"

### Sheet: competition assay
	1 Probepair					2 probepairs								3 probepairs											4 probepairs
Probepair	1					1			2					1			2			3					1			2			3			4
	5´probe	3´probe		OUTCOME		5´probe	3´probe		5´probe	3´probe		OUTCOME		5´probe	3´probe		5´probe	3´probe		5´probe	3´probe		OUTCOME		5´probe	3´probe		5´probe	3´probe		5´probe	3´probe		5´probe	3´probe		OUTCOME			SUMMARY
																																								total numbers
																																							number of probepairs	1	2	3	4
				x																																				1	5	19	65
				x																																				1	5	19	65
																																								0	2	18	110
																																								2	4	8	16
																																								Percentages, just considering visible dots
																																							number of probepairs	1	2	3	4
																																								50	41.6667	33.9286	27.0833
												x																												50	41.6667	33.9286	27.0833
												x																												0	16.6667	32.1429	45.8333
												x																											Supplementary Table S2:
												x																											Calculating the expected fractions of the differently coloured dots in a competition hybridisation with two probe sets in two colours. The tables on the left list all possible combinations of hybridisation when probing with 2 identical probe pair sets in 2 different colours, together with the OUTCOME. Each probe pair consists of a 3' and a 5' probe and will only give a signal, if both probes are …
																							x
																							x
																							x
																							x
																							x
																							x
																							x
																							x
																																					x
																																					x
																																					x
																																					x
																																					x
																																					x
																																					x
																																					x
																																					x
																																					x
																																					x
																																					x
																																					x
																																					x
																																					x
																																					x
